# Emergent particle collection by cyanobacteria through gliding motility and filament buckling

**DOI:** 10.64898/2026.04.28.721293

**Authors:** Rebecca N. Poon, Kelsey Cremin, Alberto Scarampi, Mary Coates, Albane Théry, Orkun S. Soyer

**Affiliations:** School of Life Sciences, The University of Warwick, Coventry, CV4 7AL, United Kingdom; Mathematics Institute, The University of Warwick, Gibbet Hill Campus, Coventry, CV4 7AL, United Kingdom

**Keywords:** Foraging, Cyanobacterial mats, Stromatolites, Emergent behaviours, Microbial aggregates, Plectoneme formation

## Abstract

Cyanobacterial macrostructures such as mats, aggregates, and stromatolites are observed in diverse habitats. These structures incorporate organic and inorganic matter and form microenvironments enabling biochemical transformations. Macrostructures are found to be associated with motile, filamentous cyanobacteria, but how, and to what extent, filament motility can drive macrostructure formation are unclear. To address this question, we study macrostructure formation in a well-characterised freshwater cyanobacterial community dominated by the filamentous cyanobacterium *Fluctiforma draycotensis*. We discover that filament gliding motility leads to the emergence of particle collection behaviour and subsequent aggregate formation at the multi-filament level. This results in aggregate macrostructures comprising a solid core surrounded by an outer layer dominated by entangled cyanobacterial filaments. Developing a novel 3D model of active filament movement, we analyse how filament morphology and mechanical properties affect movement dynamics, particle collection, and filament entanglement. We predict that particle collection requires filaments above a certain length and flexibility. We confirm the resulting prediction of length dependence of particle collection behaviour with shortened filaments of *F. draycotensis* and naturally short *Pseudanabaena sp.* filaments. Together, our results show that filamentous cyanobacteria can use gliding motility to actively engineer their environments through particle collection and macrostructure formation, and that this ability is confined to a part of the filament phase space in terms of length and flexibility. These insights will allow better prediction of macrostructure formation in natural habitats and specific cyanobacterial species, and the engineering of cyanobacterial macrostructures for biotechnological applications.
