## Supplementary File 1 for "Emergent particle collection by cyanobacteria through gliding motility and filament buckling"

label_in_figure	genome	accession	genome_type	gtdb_order	gtdb_family	gtdb_species	strunecky2023_order	morphology	habitat
Anabaena cylindrica PCC 7122	GCA_000317695.1	GCA_000317695.1	GTDB species representative	Cyanobacteriales	Nostocaceae	Anabaena cylindrica	Nostocales	filamentous	Freshwater
Cylindrospermum stagnale PCC 7417	GCA_000317535.1	GCA_000317535.1	GTDB species representative	Cyanobacteriales	Nostocaceae	Cylindrospermum stagnale	Nostocales	filamentous	Freshwater
Oscillatoria princeps RMCB-10	GCA_019359235.1	GCA_019359235.1	GTDB species representative	Cyanobacteriales	Oscillatoriaceae	Oscillatoria princeps	Oscillatoriales	filamentous	Marine
Oscillatoria salina IICB1	GCA_020144665.1	GCA_020144665.1	GTDB species representative	Cyanobacteriales	SIO1D9	IIICB1 sp010672865	not classified	filamentous	Marine
Oscillatoria sp. FACHB-1407	GCA_014697545.1	GCA_014697545.1	GTDB species representative	Elainellales	Elainellaceae	FACHB-1407 sp014697545	not classified	filamentous	Freshwater
Limnospira platensis PCC 7345	GCA_046480435.1	GCA_046480435.1	GTDB species representative	Cyanobacteriales	Microcoleaceae	Limnospira platensis	Oscillatoriales	filamentous	Freshwater
JAAUUE01 sp. SM2_1_6	GCA_012031635.1	GCA_012031635.1	GTDB species representative	Cyanobacteriales	JAAUUE01	JAAUUE01 sp012031635	not classified	filamentous	Terrestrial
Synechocystis sp. PCC 6803	GCA_000284455.1	GCA_000284455.1	GTDB species representative	Cyanobacteriales	Microcystaceae	Synechocystis sp000284455	Chroococcales	unicellular	Freshwater
Gloeobacter violaceus PCC 7421	GCA_000011385.1	GCA_000011385.1	GTDB species representative	Gloeobacterales	Gloeobacteraceae	Gloeobacter violaceus	Gloeobacterales	unicellular	Terrestrial
Gloeobacter kilaueensis JS1	GCA_000484535.1	GCA_000484535.1	GTDB species representative	Gloeobacterales	Gloeobacteraceae	Gloeobacter kilaueensis	Gloeobacterales	unicellular	Terrestrial
Synechococcus elongatus PCC 6301	GCA_000010065.1	GCA_000010065.1	GTDB species representative	Synechococcales	Synechococcaceae	Synechococcus elongatus	Synechococcales	unicellular	Freshwater
Cyanobium sp.	SD2_Bin_45	SAMN56435557	enrichment-culture MAG	PCC-6307	Cyanobiaceae	Cyanobium sp016882315	Synechococcales	unicellular	Freshwater
Geminocystis sp.	OSS12_Bin_158	SAMN56435572	enrichment-culture MAG	Cyanobacteriales	Cyanobacteriaceae	Geminocystis sp001548095	Chroococcales	unicellular	Freshwater
JAAUUE01 sp.	OSS9_Bin_80	SAMN56435584	enrichment-culture MAG	Cyanobacteriales	JAAUUE01	JAAUUE01 sp020692245	not classified	filamentous	Freshwater
Microcoleus sp012035135	SD2_Bin_9	SAMN56435600	enrichment-culture MAG	Cyanobacteriales	Microcoleaceae	Microcoleus sp012035135	Oscillatoriales	filamentous	Freshwater
Microcoleus sp015207285	OSS9_Bin_52	SAMN56435601	enrichment-culture MAG	Cyanobacteriales	Microcoleaceae	Microcoleus sp015207285	Oscillatoriales	filamentous	Freshwater
Nodosilinea sp.	OSS7_Bin_122	SAMN56435602	enrichment-culture MAG	Phormidesmidales	Phormidesmidaceae	Nodosilinea	Nodosilineales	filamentous	Freshwater
Pseudanabaena biceps	SD3_Bin_60	SAMN56435609	enrichment-culture MAG	Pseudanabaenales	Pseudanabaenaceae	Pseudanabaena biceps	Pseudanabaenales	filamentous	Freshwater
Scytolyngbya sp.	OSS8_Bin_34	SAMN56435619	enrichment-culture MAG	Leptolyngbyales	Leptolyngbyaceae	Scytolyngbya sp019359045	not classified	filamentous	Freshwater
WH-5701 sp.	OSS6_Bin_56	SAMN56435635	enrichment-culture MAG	PCC-6307	Cyanobiaceae	WH 5701	not classified	unicellular	Freshwater
Trichormus variabilis 0441	GCF_009856605.1	GCF_009856605.1	NCBI reference genome	Cyanobacteriales	Nostocaceae	Trichormus variabilis	Nostocales	filamentous	Freshwater
Phormidium nigroviride PCC 7112	GCF_000317475.1	GCF_000317475.1	NCBI reference genome	Cyanobacteriales	Microcoleaceae	Microcoleus nigroviridis	Oscillatoriales	filamentous	Freshwater
Phormidium pseudopriestleyi FRX01	GCF_017313335.1	GCF_017313335.1	NCBI reference genome	Cyanobacteriales	Laspinemataceae	Laspinema pseudopriestleyi	Oscillatoriales	filamentous	Freshwater
Nostoc punctiforme PCC 73102	GCF_000020025.1	GCF_000020025.1	NCBI reference genome	Cyanobacteriales	Nostocaceae	Nostoc punctiforme	Nostocales	filamentous	Symbiont
Nostoc sp. PCC 7120	GCF_000009705.1	GCF_000009705.1	NCBI reference genome	Cyanobacteriales	Nostocaceae	Trichormus sp000009705	Nostocales	filamentous	Freshwater
Kamptonema animale CS-326	GCF_028330895.1	GCF_028330895.1	NCBI reference genome	Cyanobacteriales	Microcoleaceae	Kamptonema formosum	Oscillatoriales	filamentous	Freshwater
Arthrospira sp. PCC 8006	GCF_046480465.1	GCF_046480465.1	NCBI reference genome	Cyanobacteriales	Microcoleaceae	Limnospira platensis	Oscillatoriales	filamentous	Freshwater
Prochlorococcus marinus MIT 9515	GCF_000015665.1	GCF_000015665.1	NCBI reference genome	PCC-6307	Cyanobiaceae	Prochlorococcus_A marinus_P	Synechococcales	unicellular	Marine
Pseudanabaena sp.	OSS1_Bin_161	PRJNA1432497	enrichment-culture MAG	Pseudanabaenales	Pseudanabaenaceae		Pseudanabaenales	filamentous	Freshwater
Calothrix sp.	NONANO_MAG_00047	PRJNA1432497	enrichment-culture MAG	Cyanobacteriales	Nostocaceae		Nostocales	filamentous	Freshwater
Fluctiforma draycotensis	comp_0_CP12_path_1	PRJNA1432497	laboratory culture (PacBio HiFi metagenome assembly)	Cyanobacteriales	JAAUUE01	Fluctiforma draycotensis	not classified	filamentous	Freshwater
JAAUUE01 sp943370025	GCA_943370025.1	GCA_943370025.1	GTDB species representative	Cyanobacteriales	JAAUUE01	JAAUUE01 sp943370025	not classified
JAAUUE01 sp020692245	GCA_020692245.1	GCA_020692245.1	GTDB species representative	Cyanobacteriales	JAAUUE01	JAAUUE01 sp020692245	not classified		Freshwater
JAAUUE01 sp038321825	GCA_038321825.1	GCA_038321825.1	GTDB species representative	Cyanobacteriales	JAAUUE01	JAAUUE01 sp038321825	not classified
JAAUUE01 sp031374985	GCA_031374985.1	GCA_031374985.1	GTDB species representative	Cyanobacteriales	JAAUUE01	JAAUUE01 sp031374985	not classified
JAAFHZ01 sp031414875	GCA_031414875.1	GCA_031414875.1	GTDB species representative	Cyanobacteriales	Chamaesiphonaceae	JAAFHZ01 sp031414875	not classified
Chamaesiphon sp041738715	GCA_041738715.1	GCA_041738715.1	GTDB species representative	Cyanobacteriales	Chamaesiphonaceae	Chamaesiphon sp041738715	Gomontiellales	unicellular
JAAFHZ01 sp031414775	GCA_031414775.1	GCA_031414775.1	GTDB species representative	Cyanobacteriales	Chamaesiphonaceae	JAAFHZ01 sp031414775	not classified
Chamaesiphon sp965246735	GCA_965246735.1	GCA_965246735.1	GTDB species representative	Cyanobacteriales	Chamaesiphonaceae	Chamaesiphon sp965246735	Gomontiellales	unicellular
Coleofasciculus chthonoplastes_A	GCA_000155555.1	GCA_000155555.1	GTDB species representative	Cyanobacteriales	Coleofasciculaceae	Coleofasciculus chthonoplastes_A	Coleofasciculales	filamentous
Moorena producens_A	GCA_001767235.1	GCA_001767235.1	GTDB species representative	Cyanobacteriales	Coleofasciculaceae	Moorena producens_A	Coleofasciculales	filamentous	Marine
Allocoleopsis franciscana	GCA_000317515.1	GCA_000317515.1	GTDB species representative	Cyanobacteriales	Coleofasciculaceae	Allocoleopsis franciscana	not classified	filamentous	Terrestrial
Caldora sp010672925	GCA_010672925.1	GCA_010672925.1	GTDB species representative	Cyanobacteriales	Coleofasciculaceae	Caldora sp010672925	Coleofasciculales	filamentous	Marine
Thermosynechococcus vestitus	GCA_000011345.1	GCA_000011345.1	GTDB species representative	Thermosynechococcales	Thermosynechococcaceae	Thermosynechococcus vestitus	Acaryochloridales	unicellular
Acaryochloris marina_A	GCA_018336915.1	GCA_018336915.1	GTDB species representative	Thermosynechococcales	Thermosynechococcaceae	Acaryochloris marina_A	Acaryochloridales	unicellular	Marine
Synechocystis sp018282115	GCA_018282115.1	GCA_018282115.1	GTDB species representative	Cyanobacteriales	Microcystaceae	Synechocystis sp018282115	Chroococcales	unicellular	Marine
Stanieria cyanosphaera	GCA_000317575.1	GCA_000317575.1	GTDB species representative	Cyanobacteriales	Xenococcaceae	Stanieria cyanosphaera	Chroococcales	unicellular
Halothece salina	GCA_000317615.1	GCA_000317615.1	GTDB species representative	Cyanobacteriales	Rubidibacteraceae	Halothece salina	Chroococcales	unicellular	Hypersaline
Geminocystis sp001548115	GCA_001548115.1	GCA_001548115.1	GTDB species representative	Cyanobacteriales	Cyanobacteriaceae	Geminocystis sp001548115	Chroococcales	unicellular
Gloeocapsopsis crepidinum	GCA_015207655.1	GCA_015207655.1	GTDB species representative	Cyanobacteriales	Chroococcidiopsidaceae	Gloeocapsopsis crepidinum	Chroococcidiopsidales	unicellular	Marine
Chroogloeocystis sp002939305	GCA_002939305.1	GCA_002939305.1	GTDB species representative	Cyanobacteriales	Chroococcidiopsidaceae	Chroogloeocystis sp002939305	Chroococcidiopsidales	unicellular	Thermal
Moorena bouillonii	GCA_001942495.1	GCA_001942495.1	GTDB species representative	Cyanobacteriales	Coleofasciculaceae	Moorena bouillonii	Coleofasciculales	filamentous
Moorena producens	GCA_000211815.1	GCA_000211815.1	GTDB species representative	Cyanobacteriales	Coleofasciculaceae	Moorena producens	Coleofasciculales	filamentous
Kastovskya adunca	GCA_019359445.1	GCA_019359445.1	GTDB species representative	Cyanobacteriales	Coleofasciculaceae	Kastovskya adunca	Coleofasciculales	filamentous	Terrestrial
Desertifilum tharense	GCA_001746915.3	GCA_001746915.3	GTDB species representative	Cyanobacteriales	Desertifilaceae	Desertifilum tharense	Desertifilales	filamentous
Roseofilum acuticapitatum	GCA_030068475.1	GCA_030068475.1	GTDB species representative	Cyanobacteriales	Desertifilaceae	Roseofilum acuticapitatum	Desertifilales	filamentous	Marine
Geitlerinema sp001657325	GCA_001657325.1	GCA_001657325.1	GTDB species representative	Cyanobacteriales	Geitlerinemataceae	Geitlerinema sp001657325	Geitlerinematales	filamentous	Marine
Gloeobacter morelensis	GCA_021018745.1	GCA_021018745.1	GTDB species representative	Gloeobacterales	Gloeobacteraceae	Gloeobacter morelensis	Gloeobacterales	unicellular	Terrestrial
Anthocerotibacter panamensis	GCA_018389385.1	GCA_018389385.1	GTDB species representative	Gloeobacterales	Anthocerotibacteraceae	Anthocerotibacter panamensis	Gloeobacterales	unicellular	Terrestrial
Gloeomargarita sp022984075	GCA_022984075.1	GCA_022984075.1	GTDB species representative	Gloeomargaritales	Gloeomargaritaceae	Gloeomargarita sp022984075	Gloeomargaritales	unicellular	Thermal
Gloeomargarita lithophora	GCA_001870225.1	GCA_001870225.1	GTDB species representative	Gloeomargaritales	Gloeomargaritaceae	Gloeomargarita lithophora	Gloeomargaritales	unicellular	Microbial mat
Crinalium epipsammum	GCA_000317495.1	GCA_000317495.1	GTDB species representative	Cyanobacteriales	PCC-9333	Crinalium epipsammum	Gomontiellales	filamentous
Chamaesiphon sp031387665	GCA_031387665.1	GCA_031387665.1	GTDB species representative	Cyanobacteriales	Chamaesiphonaceae	Chamaesiphon sp031387665	Gomontiellales	unicellular
Phormidesmis_A priestleyi_B	GCA_001650195.1	GCA_001650195.1	GTDB species representative	Leptolyngbyales	Leptolyngbyaceae	Phormidesmis_A priestleyi_B	Leptolyngbyales	filamentous
Trichocoleus desertorum_B	GCA_030409055.1	GCA_030409055.1	GTDB species representative	FACHB-46	FACHB-46	Trichocoleus desertorum_B	Leptolyngbyales	filamentous
Neosynechococcus sphagnicola	GCA_000775285.1	GCA_000775285.1	GTDB species representative	Neosynechococcales	Neosynechococcaceae	Neosynechococcus sphagnicola	Leptolyngbyales	unicellular	Terrestrial
Leptolyngbya sp001485215	GCA_001485215.1	GCA_001485215.1	GTDB species representative	Leptolyngbyales	Leptolyngbyaceae	Leptolyngbya sp001485215	Leptolyngbyales	filamentous	Microbial mat
Nodosilinea sp034932455	GCA_034932455.1	GCA_034932455.1	GTDB species representative	Phormidesmidales	Phormidesmidaceae	Nodosilinea sp034932455	Nodosilineales	filamentous
Leptothoe sp034932105	GCA_034932105.1	GCA_034932105.1	GTDB species representative	Phormidesmidales	Phormidesmidaceae	Leptothoe sp034932105	Nodosilineales	filamentous
Trichormus minutissimus	GCA_014697125.1	GCA_014697125.1	GTDB species representative	Cyanobacteriales	Nostocaceae	Trichormus minutissimus	Nostocales	filamentous	Terrestrial
Nostoc_B sp000316625	GCA_000316625.1	GCA_000316625.1	GTDB species representative	Cyanobacteriales	Nostocaceae	Nostoc_B sp000316625	Nostocales	filamentous	Freshwater
Nodularia sp002218065	GCA_002218065.1	GCA_002218065.1	GTDB species representative	Cyanobacteriales	Nostocaceae	Nodularia sp002218065	Nostocales	filamentous
Dulcicalothrix sp001904745	GCA_001904745.1	GCA_001904745.1	GTDB species representative	Cyanobacteriales	Nostocaceae	Dulcicalothrix sp001904745	Nostocales	filamentous	Terrestrial
Cronbergia sp034932285	GCA_034932285.1	GCA_034932285.1	GTDB species representative	Cyanobacteriales	Nostocaceae	Cronbergia sp034932285	Nostocales	filamentous
Thermoleptolyngbya sichuanensis	GCA_013177315.1	GCA_013177315.1	GTDB species representative	Elainellales	Elainellaceae	Thermoleptolyngbya sichuanensis	Oculatellales	filamentous	Microbial mat
Kaiparowitsia sp050565595	GCA_050565595.1	GCA_050565595.1	GTDB species representative	Elainellales	Elainellaceae	Kaiparowitsia sp050565595	Oculatellales	filamentous
Thermoleptolyngbya sp001548395	GCA_001548395.1	GCA_001548395.1	GTDB species representative	Elainellales	Elainellaceae	Thermoleptolyngbya sp001548395	Oculatellales	filamentous
Microcoleus sp036704615	GCA_036704615.1	GCA_036704615.1	GTDB species representative	Cyanobacteriales	Microcoleaceae	Microcoleus sp036704615	Oscillatoriales	filamentous
Sodalinema gerasimenkoae	GCA_009846485.1	GCA_009846485.1	GTDB species representative	Cyanobacteriales	Geitlerinemataceae	Sodalinema gerasimenkoae	Oscillatoriales	filamentous
Microseira sp041929235	GCA_041929235.1	GCA_041929235.1	GTDB species representative	Cyanobacteriales	Aerosakkonemataceae	Microseira sp041929235	Oscillatoriales	filamentous
Microcoleus sp036700905	GCA_036700905.1	GCA_036700905.1	GTDB species representative	Cyanobacteriales	Microcoleaceae	Microcoleus sp036700905	Oscillatoriales	filamentous
Prochlorothrix hollandica	GCA_000332315.1	GCA_000332315.1	GTDB species representative	Prochlorotrichales	Prochlorotrichaceae	Prochlorothrix hollandica	Prochlorotrichales	filamentous	Freshwater
Prochlorothrix sp035285005	GCA_035285005.1	GCA_035285005.1	GTDB species representative	Prochlorotrichales	Prochlorotrichaceae	Prochlorothrix sp035285005	Prochlorotrichales	filamentous
Pseudanabaena sp016584665	GCA_016584665.1	GCA_016584665.1	GTDB species representative	Pseudanabaenales	Pseudanabaenaceae	Pseudanabaena sp016584665	Pseudanabaenales	filamentous
Thalassoporum mexicanum	GCA_000317065.1	GCA_000317065.1	GTDB species representative	Pseudanabaenales	Pseudanabaenaceae	Thalassoporum mexicanum	Pseudanabaenales	filamentous
Spirulina_A subsalsa	GCA_000314005.1	GCA_000314005.1	GTDB species representative	Cyanobacteriales	Spirulinaceae	Spirulina_A subsalsa	Spirulinales	filamentous
Lusitaniella coriacea	GCA_050053475.1	GCA_050053475.1	GTDB species representative	Cyanobacteriales	Spirulinaceae	Lusitaniella coriacea	Spirulinales	filamentous
Halomicronema iicbica	GCA_004212215.1	GCA_004212215.1	GTDB species representative	Phormidesmidales	Phormidesmidaceae	Halomicronema iicbica	Synechococcales	filamentous	Marine
Synechococcus elongatus_A	GCA_003846445.2	GCA_003846445.2	GTDB species representative	Synechococcales	Synechococcaceae	Synechococcus elongatus_A	Synechococcales	unicellular	Freshwater
Prochlorococcus_D marinus_B	GCA_000018585.1	GCA_000018585.1	GTDB species representative	PCC-6307	Cyanobiaceae	Prochlorococcus_D marinus_B	Synechococcales	unicellular	Marine
Synechococcus_F calcipolaris	GCA_029582805.1	GCA_029582805.1	GTDB species representative	Thermosynechococcales	Thermosynechococcaceae	Synechococcus_F calcipolaris	not classified	unicellular
Prochlorococcus_D sp000760175	GCA_027359375.1	GCA_027359375.1	GTDB species representative	PCC-6307	Cyanobiaceae	Prochlorococcus_D sp000760175	Synechococcales	unicellular	Marine
Thermostichus sp000013225	GCA_000013225.1	GCA_000013225.1	GTDB species representative	Thermostichales	Thermostichaceae	Thermostichus sp000013225	Thermostichales	unicellular
Thermostichus sp047461615	GCA_047461615.1	GCA_047461615.1	GTDB species representative	Thermostichales	Thermostichaceae	Thermostichus sp047461615	Thermostichales	unicellular
VGJY01 sp016867235	GCA_016867235.1	GCA_016867235.1	GTDB species representative	S15B-MN24	VGJW01	VGJY01 sp016867235	n/a (outgroup)		Freshwater
JAGIBK01 sp017744355	GCA_017744355.1	GCA_017744355.1	GTDB species representative	S15B-MN24	UBA4093	JAGIBK01 sp017744355	n/a (outgroup)		Terrestrial
Stercorousia sp001917115	GCA_900548405.1	GCA_900548405.1	GTDB species representative	Gastranaerophilales	Gastranaerophilaceae	Stercorousia sp001917115	n/a (outgroup)
